# Human Alveolar and Monocyte-derived Human Macrophage Responses to Mycobacterium tuberculosis

**DOI:** 10.1101/2024.02.20.581265

**Authors:** Monica Campo, Kimberly A. Dill-McFarland, Glenna J. Peterson, Basilin Benson, Shawn J. Skerrett, Thomas R. Hawn

**Affiliations:** Department of Medicine, University of Minnesota, Minneapolis, MN; Department of Medicine, University of Washington, Seattle, WA; Systems Immunology Program, Benaroya Research Institute, Seattle, WA

**Author notes:** Corresponding Author: Monica Campo, MD. Author Contributions: M.C., T.R.H., designed the studies. G.J.P. performed the experiments. K.A.D. and B.B. performed the RNA-sequencing analysis. S.J.S. provided alveolar macrophages. M.C. and T.R.H. wrote the manuscript. M.C., K.A.D., G.J.P., B.B., S.J.S., and T.R.H., edited and revised the manuscript.

**Keywords:** Human alveolar macrophages, monocyte derived macrophages, *Mycobacterium tuberculosis*, interferon, IFNA8

## Abstract

**Rationale:** Alveolar macrophages (AMs) and recruited monocyte-derived macrophages (MDMs) mediate early lung immune responses to *Mycobacterium tuberculosis* (Mtb). Differences in the response of these distinct cell types is poorly understood and may provide insight into mechanisms of TB pathogenesis.

**Objectives:** To determine whether Mtb induces unique and essential anti-microbial pathways in human AMs compared to MDMs.

**Methods:** Using paired human AMs and 5-day MCSF-derived MDMs from 6 healthy volunteers, we infected cells with Mtb H37Rv for 6 hours, isolated RNA, and analyzed transcriptomic profiles with RNASeq.

**Main Results:** We found 681 genes that were Mtb-dependent in AMs compared to MDMs and 4538 that were Mtb-dependent in MDMs but not AMs (FDR < 0.05). Using hypergeometric enrichment of DEGs in Broad Hallmark gene sets, we found that Type I and II IFN Response were the only gene sets selectively induced in Mtb-infected AM (FDR <0.05). In contrast, MYC targets, unfolded protein response and MTORC1 signaling, were selectively enriched in MDMs (FDR < 0.05). IFNA1, IFNA8, IFNE, and IFNL1 were specifically and highly upregulated in AMs compared to MDMs at baseline and/or after Mtb infection. IFNA8 modulated Mtb-induced pro-inflammatory cytokines and, compared to other interferons, stimulated unique transcriptomes. Several DNA sensors and Interferon Regulatory Factors had higher expression at baseline and/or after Mtb infection in AMs compared to MDMs.

**Conclusions:** These findings demonstrate that Mtb infection induced unique transcriptional responses in human AMs compared to MDMs, including upregulation of the IFN response pathway and specific DNA sensors.
