## Supplemental Table 6 for "Human Alveolar and Monocyte-derived Human Macrophage Responses to Mycobacterium tuberculosis"

### Sheet: Sheet 1
group	DEG total	pathway	DEG in pathway (k)	Pathway total (K)	k/K	pval	FDR	ensembl_gene_id	symbol
IFNA8	8882	HALLMARK_APOPTOSIS	112	183	0.612022	0.013537	0.0338424	c("ENSG00000003402", "ENSG00000004468", "ENSG00000005339", "ENSG00000006327", "ENSG00000012048", "ENSG00000015475", "ENSG00000019991", "ENSG00000023445", "ENSG00000026103", "ENSG00000026508", "ENSG00000027697", "ENSG00000035862", "ENSG00000042445", "ENSG00000060558", "ENSG00000064012", "ENSG00000067900", "ENSG00000068971", "ENSG00000080815", "ENSG00000083799", "ENSG00000086061", "ENSG00000087245"…	c("CFLAR", "CD38", "CREBBP", "TNFRSF12A", "BRCA1", "BID", "HGF", "BIRC3", "FAS", "CD44", "IFNGR1", "TIMP2", "RETSAT", "GNA15", "CASP8", "ROCK1", "PPP2R5B", "PSEN1", "CYLD", "DNAJA1", "MMP2", "ADD1", "TGFB2", "GADD45B", "TIMP3", "BIK", "HMOX1", "CDC25B", "SMAD7", "XIAP", "BMF", "GSR", "CASP2", "SC5D", "MADD", "CD69", "CDKN1B", "ENO2", "PDGFRB", "GADD45A", "CTH", "FASLG", "PLPPR4", "CCND2", "ETF1",…
IFNA8	8882	HALLMARK_DNA_REPAIR	109	170	0.641176	0.00181148	0.00646958	c("ENSG00000005075", "ENSG00000009413", "ENSG00000012061", "ENSG00000014138", "ENSG00000048392", "ENSG00000049167", "ENSG00000049541", "ENSG00000058262", "ENSG00000062822", "ENSG00000070501", "ENSG00000074319", "ENSG00000086102", "ENSG00000086598", "ENSG00000094914", "ENSG00000099817", "ENSG00000100142", "ENSG00000100387", "ENSG00000101146", "ENSG00000101654", "ENSG00000101868", "ENSG00000102226"…	c("POLR2J", "REV3L", "ERCC1", "POLA2", "RRM2B", "ERCC8", "RFC2", "SEC61A1", "POLD1", "POLB", "TSG101", "NFX1", "TMED2", "AAAS", "POLR2E", "POLR2F", "RBX1", "RAE1", "RNMT", "POLA1", "USP11", "POLR2C", "NME3", "MPG", "TAF1C", "NME4", "BRF2", "ERCC2", "LIG1", "ELL", "TAF6", "EDF1", "GTF2H1", "GTF2H3", "RFC5", "SMAD5", "UMPS", "NCBP2", "EIF1B", "RPA2", "TAF12", "NT5C3A", "ZWINT", "UPF3B", "NT5C", "GT…
IFNA8	8882	HALLMARK_MYC_TARGETS_V1	144	236	0.610169	0.00647135	0.020223	c("ENSG00000004779", "ENSG00000006652", "ENSG00000041357", "ENSG00000055130", "ENSG00000065427", "ENSG00000070756", "ENSG00000073111", "ENSG00000074201", "ENSG00000075415", "ENSG00000075914", "ENSG00000076003", "ENSG00000077312", "ENSG00000078668", "ENSG00000082898", "ENSG00000084090", "ENSG00000084774", "ENSG00000088205", "ENSG00000089009", "ENSG00000089157", "ENSG00000090621", "ENSG00000092199"…	c("NDUFAB1", "IFRD1", "PSMA4", "CUL1", "KARS1", "PABPC1", "MCM2", "CLNS1A", "SLC25A3", "EXOSC7", "MCM6", "SNRPA", "VDAC3", "XPO1", "STARD7", "CAD", "DDX18", "RPL6", "RPLP0", "PABPC4", "HNRNPC", "RANBP1", "SNRPD3", "MCM5", "PSMC6", "ERH", "APEX1", "PSMA6", "PSMA7", "NOP56", "CSTF2", "PRPS2", "PGK1", "GSPT1", "EIF3J", "MCM4", "PRPF31", "SSBP1", "EIF3B", "PSMA2", "POLD2", "PSMD3", "KPNB1", "C1QBP", …
IFNA8	8882	HALLMARK_MYC_TARGETS_V2	41	60	0.683333	0.010873	0.0299923	c("ENSG00000052749", "ENSG00000053372", "ENSG00000070814", "ENSG00000076248", "ENSG00000077348", "ENSG00000088205", "ENSG00000100029", "ENSG00000100297", "ENSG00000101361", "ENSG00000104738", "ENSG00000109084", "ENSG00000112578", "ENSG00000114767", "ENSG00000116649", "ENSG00000122565", "ENSG00000123545", "ENSG00000130810", "ENSG00000132382", "ENSG00000133316", "ENSG00000135446", "ENSG00000136270"…	c("RRP12", "MRTO4", "TCOF1", "UNG", "EXOSC5", "DDX18", "PES1", "MCM5", "NOP56", "MCM4", "TMEM97", "BYSL", "RRP9", "SRM", "CBX3", "NDUFAF4", "PPAN", "MYBBP1A", "WDR74", "CDK4", "TBRG4", "IMP4", "RABEPK", "MYC", "SORD", "PLK4", "MAP3K6", "SUPV3L1", "DUSP2", "HK2", "TFB2M", "WDR43", "GNL3", "NOLC1", "PA2G4", "SLC19A1", "SLC29A2", "FARSA", "DCTPP1", "NPM1", "PRMT3")
IFNA8	8882	HALLMARK_NOTCH_SIGNALING	25	34	0.735294	0.0113971	0.0299923	c("ENSG00000055130", "ENSG00000064225", "ENSG00000072803", "ENSG00000074181", "ENSG00000091073", "ENSG00000100387", "ENSG00000101384", "ENSG00000108773", "ENSG00000110042", "ENSG00000112033", "ENSG00000113558", "ENSG00000114251", "ENSG00000117362", "ENSG00000134250", "ENSG00000135144", "ENSG00000137486", "ENSG00000143801", "ENSG00000148400", "ENSG00000148737", "ENSG00000154229", "ENSG00000157240"…	c("CUL1", "ST3GAL6", "FBXW11", "NOTCH3", "DTX2", "RBX1", "JAG1", "KAT2A", "DTX4", "PPARD", "SKP1", "WNT5A", "APH1A", "NOTCH2", "DTX1", "ARRB1", "PSEN2", "NOTCH1", "TCF7L2", "PRKCA", "FZD1", "FZD5", "HEYL", "SAP30", "MAML2")
IFNA8	8882	HALLMARK_UNFOLDED_PROTEIN_RESPONSE	79	115	0.686957	0.00037596	0.00193617	c("ENSG00000038358", "ENSG00000039123", "ENSG00000044574", "ENSG00000059573", "ENSG00000065485", "ENSG00000065911", "ENSG00000070540", "ENSG00000077348", "ENSG00000080802", "ENSG00000088247", "ENSG00000089280", "ENSG00000100219", "ENSG00000101361", "ENSG00000103257", "ENSG00000106080", "ENSG00000108433", "ENSG00000108691", "ENSG00000109501", "ENSG00000111596", "ENSG00000112685", "ENSG00000112715"…	c("EDC4", "MTREX", "HSPA5", "ALDH18A1", "PDIA5", "MTHFD2", "WIPI1", "EXOSC5", "CNOT4", "KHSRP", "FUS", "XBP1", "NOP56", "SLC7A5", "FKBP14", "GOSR2", "CCL2", "WFS1", "CNOT2", "EXOC2", "VEGFA", "TARS1", "STC2", "RRP9", "EIF4G1", "SLC1A4", "ZBTB17", "SERP1", "EXOSC9", "SSR1", "ATF4", "DNAJB9", "LSM4", "EXOSC2", "DKC1", "EIF2S1", "EDEM1", "TUBB2A", "PREB", "SEC31A", "DNAJA4", "SEC11A", "PARN", "EIF4A…
IFNb	7876	HALLMARK_APOPTOSIS	93	183	0.508197	0.154089	0.334975	c("ENSG00000003402", "ENSG00000004468", "ENSG00000005339", "ENSG00000012048", "ENSG00000023445", "ENSG00000026103", "ENSG00000027697", "ENSG00000035862", "ENSG00000060558", "ENSG00000064012", "ENSG00000068971", "ENSG00000080815", "ENSG00000083799", "ENSG00000086061", "ENSG00000087245", "ENSG00000087274", "ENSG00000092969", "ENSG00000099860", "ENSG00000100292", "ENSG00000101224", "ENSG00000101966"…	c("CFLAR", "CD38", "CREBBP", "BRCA1", "BIRC3", "FAS", "IFNGR1", "TIMP2", "GNA15", "CASP8", "PPP2R5B", "PSEN1", "CYLD", "DNAJA1", "MMP2", "ADD1", "TGFB2", "GADD45B", "HMOX1", "CDC25B", "XIAP", "DNAJC3", "BMF", "GSR", "CASP2", "HSPB1", "SC5D", "CCND1", "MADD", "CD69", "ENO2", "DAP", "IL1A", "GADD45A", "FASLG", "PLPPR4", "TNFSF10", "CDK2", "CDKN1A", "EREG", "IRF1", "IL1B", "BMP2", "SAT1", "TOP2A", "…
IFNb	7876	HALLMARK_DNA_REPAIR	91	170	0.535294	0.0450852	0.118645	c("ENSG00000002016", "ENSG00000009413", "ENSG00000011007", "ENSG00000012061", "ENSG00000014138", "ENSG00000048392", "ENSG00000049167", "ENSG00000049541", "ENSG00000051180", "ENSG00000058262", "ENSG00000062822", "ENSG00000074319", "ENSG00000086102", "ENSG00000094914", "ENSG00000099817", "ENSG00000100142", "ENSG00000100387", "ENSG00000100938", "ENSG00000101146", "ENSG00000101654", "ENSG00000101868"…	c("RAD52", "REV3L", "ELOA", "ERCC1", "POLA2", "RRM2B", "ERCC8", "RFC2", "RAD51", "SEC61A1", "POLD1", "TSG101", "NFX1", "AAAS", "POLR2E", "POLR2F", "RBX1", "GMPR2", "RAE1", "RNMT", "POLA1", "USP11", "POLR2C", "BRF2", "ERCC2", "GSDME", "TAF6", "EDF1", "GTF2H1", "SMAD5", "UMPS", "NCBP2", "POLE4", "TAF12", "NT5C3A", "SRSF6", "UPF3B", "NT5C", "GTF2F1", "DGCR8", "DUT", "DCTN4", "RFC3", "CMPK2", "DDB2",…
IFNb	7876	HALLMARK_MYC_TARGETS_V1	112	236	0.474576	0.450813	0.737801	c("ENSG00000041357", "ENSG00000055130", "ENSG00000063177", "ENSG00000065427", "ENSG00000073111", "ENSG00000074201", "ENSG00000075415", "ENSG00000075914", "ENSG00000076003", "ENSG00000077312", "ENSG00000078668", "ENSG00000082898", "ENSG00000084090", "ENSG00000084774", "ENSG00000088205", "ENSG00000089009", "ENSG00000090621", "ENSG00000096384", "ENSG00000100028", "ENSG00000100353", "ENSG00000100902"…	c("PSMA4", "CUL1", "RPL18", "KARS1", "MCM2", "CLNS1A", "SLC25A3", "EXOSC7", "MCM6", "SNRPA", "VDAC3", "XPO1", "STARD7", "CAD", "DDX18", "RPL6", "PABPC4", "HSP90AB1", "SNRPD3", "EIF3D", "PSMA6", "CSTF2", "PRPS2", "GSPT1", "MCM4", "FBL", "SSBP1", "PSMA2", "PSMD3", "KPNB1", "C1QBP", "YWHAE", "DHX15", "NCBP2", "RRP9", "CCT4", "HSPE1", "ODC1", "SRSF7", "ORC2", "RPL22", "RAD23B", "SET", "TCP1", "CBX3",…
IFNb	7876	HALLMARK_MYC_TARGETS_V2	32	60	0.533333	0.189017	0.378981	c("ENSG00000052749", "ENSG00000053372", "ENSG00000076248", "ENSG00000088205", "ENSG00000104738", "ENSG00000105447", "ENSG00000109084", "ENSG00000114767", "ENSG00000115541", "ENSG00000120800", "ENSG00000122565", "ENSG00000123545", "ENSG00000130810", "ENSG00000133316", "ENSG00000135446", "ENSG00000136270", "ENSG00000136933", "ENSG00000136997", "ENSG00000140263", "ENSG00000142733", "ENSG00000144381"…	c("RRP12", "MRTO4", "UNG", "DDX18", "MCM4", "GRWD1", "TMEM97", "RRP9", "HSPE1", "UTP20", "CBX3", "NDUFAF4", "PPAN", "WDR74", "CDK4", "TBRG4", "RABEPK", "MYC", "SORD", "MAP3K6", "HSPD1", "SUPV3L1", "HK2", "TFB2M", "WDR43", "PLK1", "PA2G4", "SLC19A1", "FARSA", "NPM1", "NOC4L", "PRMT3")
IFNb	7876	HALLMARK_NOTCH_SIGNALING	22	34	0.647059	0.0272261	0.0850816	c("ENSG00000055130", "ENSG00000064225", "ENSG00000074181", "ENSG00000100387", "ENSG00000101384", "ENSG00000106003", "ENSG00000110042", "ENSG00000110092", "ENSG00000112033", "ENSG00000113558", "ENSG00000117362", "ENSG00000134250", "ENSG00000135144", "ENSG00000137486", "ENSG00000143801", "ENSG00000148400", "ENSG00000148737", "ENSG00000154229", "ENSG00000155760", "ENSG00000163251", "ENSG00000163909"…	c("CUL1", "ST3GAL6", "NOTCH3", "RBX1", "JAG1", "LFNG", "DTX4", "CCND1", "PPARD", "SKP1", "APH1A", "NOTCH2", "DTX1", "ARRB1", "PSEN2", "NOTCH1", "TCF7L2", "PRKCA", "FZD7", "FZD5", "HEYL", "MAML2")
IFNb	7876	HALLMARK_UNFOLDED_PROTEIN_RESPONSE	62	115	0.53913	0.0751163	0.178848	c("ENSG00000001167", "ENSG00000039123", "ENSG00000065911", "ENSG00000070540", "ENSG00000080802", "ENSG00000088247", "ENSG00000089280", "ENSG00000102580", "ENSG00000106080", "ENSG00000108433", "ENSG00000108691", "ENSG00000109501", "ENSG00000112685", "ENSG00000112715", "ENSG00000113013", "ENSG00000113300", "ENSG00000113407", "ENSG00000114767", "ENSG00000114867", "ENSG00000115902", "ENSG00000116809"…	c("NFYA", "MTREX", "MTHFD2", "WIPI1", "CNOT4", "KHSRP", "FUS", "DNAJC3", "FKBP14", "GOSR2", "CCL2", "WFS1", "EXOC2", "VEGFA", "HSPA9", "CNOT6", "TARS1", "RRP9", "EIF4G1", "SLC1A4", "ZBTB17", "SERP1", "NFYB", "EXOSC9", "ATF4", "SPCS3", "EXOSC2", "DKC1", "EIF2S1", "EDEM1", "TUBB2A", "PREB", "SEC31A", "DNAJA4", "PARN", "SRPRB", "SLC30A5", "CEBPG", "CXXC1", "EIF4A2", "SHC1", "EIF4A1", "ATF3", "RPS14"…
IFNe	1526	HALLMARK_APOPTOSIS	32	183	0.174863	0.0126896	0.07931	c("ENSG00000004468", "ENSG00000019991", "ENSG00000064012", "ENSG00000083799", "ENSG00000086061", "ENSG00000100290", "ENSG00000101224", "ENSG00000110092", "ENSG00000110514", "ENSG00000121858", "ENSG00000129473", "ENSG00000130066", "ENSG00000131979", "ENSG00000134531", "ENSG00000137331", "ENSG00000137752", "ENSG00000137841", "ENSG00000142089", "ENSG00000143384", "ENSG00000153094", "ENSG00000154122"…	c("CD38", "HGF", "CASP8", "CYLD", "DNAJA1", "BIK", "CDC25B", "CCND1", "MADD", "TNFSF10", "BCL2L2", "SAT1", "GCH1", "EMP1", "IER3", "CASP1", "PLCB2", "IFITM3", "MCL1", "BCL2L11", "ANKH", "DFFA", "CASP7", "TAP1", "PTK2", "ISG20", "RELA", "DDIT3", "PRF1", "CASP4", "IGF2R", "TNF")
IFNe	1526	HALLMARK_DNA_REPAIR	19	170	0.111765	0.630793	0.999484	c("ENSG00000006451", "ENSG00000101146", "ENSG00000101868", "ENSG00000105656", "ENSG00000106290", "ENSG00000117748", "ENSG00000122643", "ENSG00000125458", "ENSG00000128951", "ENSG00000130706", "ENSG00000134326", "ENSG00000143158", "ENSG00000148308", "ENSG00000166548", "ENSG00000168002", "ENSG00000174233", "ENSG00000178035", "ENSG00000183431", "ENSG00000184588")	c("RALA", "RAE1", "POLA1", "ELL", "TAF6", "RPA2", "NT5C3A", "NT5C", "DUT", "ADRM1", "CMPK2", "MPC2", "GTF3C5", "TK2", "POLR2G", "ADCY6", "IMPDH2", "SF3A3", "PDE4B")
IFNe	1526	HALLMARK_MYC_TARGETS_V1	25	236	0.105932	0.744806	0.999484	c("ENSG00000041357", "ENSG00000065427", "ENSG00000076003", "ENSG00000077312", "ENSG00000078668", "ENSG00000082898", "ENSG00000088205", "ENSG00000090621", "ENSG00000100028", "ENSG00000108424", "ENSG00000115758", "ENSG00000115875", "ENSG00000116251", "ENSG00000120438", "ENSG00000126067", "ENSG00000128951", "ENSG00000138385", "ENSG00000148229", "ENSG00000164032", "ENSG00000165732", "ENSG00000169714"…	c("PSMA4", "KARS1", "MCM6", "SNRPA", "VDAC3", "XPO1", "DDX18", "PABPC4", "SNRPD3", "KPNB1", "ODC1", "SRSF7", "RPL22", "TCP1", "PSMB2", "DUT", "SSB", "POLE3", "H2AZ1", "DDX21", "CNBP", "SMARCC1", "IMPDH2", "XPOT", "TFDP1")
IFNe	1526	HALLMARK_MYC_TARGETS_V2	4	60	0.0666667	0.934289	0.999484	c("ENSG00000076248", "ENSG00000088205", "ENSG00000159399", "ENSG00000173638")	c("UNG", "DDX18", "HK2", "SLC19A1")
IFNe	1526	HALLMARK_NOTCH_SIGNALING	1	34	0.0294118	0.985978	0.999484	ENSG00000110092	CCND1
IFNe	1526	HALLMARK_UNFOLDED_PROTEIN_RESPONSE	15	115	0.130435	0.374456	0.999484	c("ENSG00000089280", "ENSG00000115902", "ENSG00000118217", "ENSG00000120742", "ENSG00000128272", "ENSG00000137267", "ENSG00000140403", "ENSG00000144867", "ENSG00000160691", "ENSG00000172216", "ENSG00000173559", "ENSG00000178896", "ENSG00000184575", "ENSG00000185745", "ENSG00000187840")	c("FUS", "SLC1A4", "ATF6", "SERP1", "ATF4", "TUBB2A", "DNAJA4", "SRPRB", "SHC1", "CEBPB", "NABP1", "EXOSC4", "XPOT", "IFIT1", "EIF4EBP1")
IFNg	5321	HALLMARK_APOPTOSIS	73	183	0.398907	0.0880087	0.258849	c("ENSG00000004468", "ENSG00000012048", "ENSG00000019991", "ENSG00000023445", "ENSG00000026103", "ENSG00000027697", "ENSG00000035862", "ENSG00000064012", "ENSG00000068971", "ENSG00000083799", "ENSG00000086061", "ENSG00000087245", "ENSG00000099860", "ENSG00000100292", "ENSG00000101224", "ENSG00000104081", "ENSG00000104368", "ENSG00000104687", "ENSG00000104765", "ENSG00000106144", "ENSG00000110092"…	c("CD38", "BRCA1", "HGF", "BIRC3", "FAS", "IFNGR1", "TIMP2", "CASP8", "PPP2R5B", "CYLD", "DNAJA1", "MMP2", "GADD45B", "HMOX1", "CDC25B", "BMF", "PLAT", "GSR", "BNIP3L", "CASP2", "CCND1", "MADD", "CD69", "GADD45A", "CCND2", "TNFSF10", "CDKN1A", "EREG", "IRF1", "BCL2L2", "SAT1", "TOP2A", "GCH1", "DAP3", "CCNA1", "IL6", "CASP1", "PLCB2", "PMAIP1", "IFITM3", "APP", "BCL10", "MCL1", "PSEN2", "RHOB", "…
IFNg	5321	HALLMARK_DNA_REPAIR	64	170	0.376471	0.247833	0.489289	c("ENSG00000006451", "ENSG00000009413", "ENSG00000012061", "ENSG00000048392", "ENSG00000049541", "ENSG00000062822", "ENSG00000070501", "ENSG00000074319", "ENSG00000086102", "ENSG00000099817", "ENSG00000100142", "ENSG00000101654", "ENSG00000101868", "ENSG00000103024", "ENSG00000103152", "ENSG00000103202", "ENSG00000104884", "ENSG00000105486", "ENSG00000105656", "ENSG00000105928", "ENSG00000106290"…	c("RALA", "REV3L", "ERCC1", "RRM2B", "RFC2", "POLD1", "POLB", "TSG101", "NFX1", "POLR2E", "POLR2F", "RNMT", "POLA1", "NME3", "MPG", "NME4", "ERCC2", "LIG1", "ELL", "GSDME", "TAF6", "EDF1", "GTF2H1", "SMAD5", "UMPS", "NT5C3A", "NT5C", "ADRM1", "DCTN4", "RFC3", "CMPK2", "AGO4", "GTF2B", "COX17", "VPS37B", "TP53", "MPC2", "GUK1", "GTF3C5", "SSRP1", "XPC", "CDA", "RFC4", "SNAPC4", "POLL", "TK2", "STX…
IFNg	5321	HALLMARK_MYC_TARGETS_V1	90	236	0.381356	0.160519	0.401298	c("ENSG00000013275", "ENSG00000041357", "ENSG00000055130", "ENSG00000063177", "ENSG00000065427", "ENSG00000073111", "ENSG00000074201", "ENSG00000075415", "ENSG00000076003", "ENSG00000077312", "ENSG00000078668", "ENSG00000084774", "ENSG00000090621", "ENSG00000092199", "ENSG00000096063", "ENSG00000096384", "ENSG00000099341", "ENSG00000099995", "ENSG00000100028", "ENSG00000100297", "ENSG00000100632"…	c("PSMC4", "PSMA4", "CUL1", "RPL18", "KARS1", "MCM2", "CLNS1A", "SLC25A3", "MCM6", "SNRPA", "VDAC3", "CAD", "PABPC4", "HNRNPC", "SRPK1", "HSP90AB1", "PSMD8", "SF3A1", "SNRPD3", "MCM5", "ERH", "APEX1", "PRPS2", "GSPT1", "MCM4", "PSMA2", "EIF4H", "KPNB1", "DHX15", "EIF4G2", "PTGES3", "SRSF3", "RRP9", "CCT4", "HSPE1", "ODC1", "RPL22", "TCP1", "CBX3", "DEK", "SNRPB2", "HNRNPR", "EIF2S2", "PSMB2", "UB…
IFNg	5321	HALLMARK_MYC_TARGETS_V2	16	60	0.266667	0.933925	1	c("ENSG00000076248", "ENSG00000100029", "ENSG00000100297", "ENSG00000104738", "ENSG00000114767", "ENSG00000115541", "ENSG00000120158", "ENSG00000120800", "ENSG00000122565", "ENSG00000132603", "ENSG00000133316", "ENSG00000136270", "ENSG00000136718", "ENSG00000136997", "ENSG00000144381", "ENSG00000173638")	c("UNG", "PES1", "MCM5", "MCM4", "RRP9", "HSPE1", "RCL1", "UTP20", "CBX3", "NIP7", "WDR74", "TBRG4", "IMP4", "MYC", "HSPD1", "SLC19A1")
IFNg	5321	HALLMARK_NOTCH_SIGNALING	15	34	0.441176	0.170944	0.407009	c("ENSG00000055130", "ENSG00000064225", "ENSG00000074181", "ENSG00000091073", "ENSG00000101384", "ENSG00000106003", "ENSG00000108773", "ENSG00000110042", "ENSG00000110092", "ENSG00000134250", "ENSG00000135144", "ENSG00000137486", "ENSG00000143801", "ENSG00000148737", "ENSG00000154229")	c("CUL1", "ST3GAL6", "NOTCH3", "DTX2", "JAG1", "LFNG", "KAT2A", "DTX4", "CCND1", "NOTCH2", "DTX1", "ARRB1", "PSEN2", "TCF7L2", "PRKCA")
IFNg	5321	HALLMARK_UNFOLDED_PROTEIN_RESPONSE	45	115	0.391304	0.194362	0.422526	c("ENSG00000051108", "ENSG00000065911", "ENSG00000070540", "ENSG00000080802", "ENSG00000089280", "ENSG00000108433", "ENSG00000108691", "ENSG00000111596", "ENSG00000112685", "ENSG00000112715", "ENSG00000113300", "ENSG00000113407", "ENSG00000114767", "ENSG00000114902", "ENSG00000115902", "ENSG00000116809", "ENSG00000120742", "ENSG00000120837", "ENSG00000130713", "ENSG00000134001", "ENSG00000134109"…	c("HERPUD1", "MTHFD2", "WIPI1", "CNOT4", "FUS", "GOSR2", "CCL2", "CNOT2", "EXOC2", "VEGFA", "CNOT6", "TARS1", "RRP9", "SPCS1", "SLC1A4", "ZBTB17", "SERP1", "NFYB", "EXOSC2", "EIF2S1", "EDEM1", "PREB", "DNAJA4", "PARN", "SLC30A5", "EIF4E", "CEBPG", "CXXC1", "EIF4A2", "TATDN2", "SHC1", "ATF3", "EEF2", "DDIT4", "KIF5B", "CEBPB", "DCP2", "EXOSC4", "GEMIN4", "XPOT", "EIF4EBP1", "IARS1", "SDAD1", "SKIC…
